# Global cis-regulatory landscape of double-stranded DNA viruses

**DOI:** 10.1101/2025.07.20.665756

**Authors:** Tommy Henry Taslim, Joseph Alexander Finkelberg, Susan Kales, Luis Soto-Ugaldi, Benedetta D’Elia, Berkay Engin, George Muñoz-Esquivel, Elvis Morara, Jacob Purinton, Harshpreet Chandok, Jaice Theodore Rottenberg, Rodrigo Castro, Lucia Martinez-Cuesta, Matias Alejandro Paz, Ryan Tewhey, Juan Ignacio Fuxman Bass

**Affiliations:** Molecular Biology, Cell Biology and Biochemistry Program, Boston University, Boston, MA 02215, USA; Bioinformatics Program, Boston University, Boston, MA 02215, USA; The Jackson Laboratory, Bar Harbor, ME 04609, USA; Tri-institutional Program, Computational Biology and Medicine, New York, NY 10065, USA; Biology Department, Boston University, Boston, MA 02215, USA; Escuela Profesional de Genetica y Biotecnologia, Facultad de Ciencias Biológicas, Universidad Nacional Mayor de San Marcos, Lima 15081, Peru

## Abstract

Most double-stranded DNA (dsDNA) viruses use the host transcriptional machinery to express viral genes for replication and immune evasion. This is mediated by viral cis-regulatory elements (CREs) regulated by host and viral transcription factors (TFs). Although some viral CREs and their regulatory mechanisms have been determined, most remain unidentified. Here, we used massively parallel reporter assays to identify ∼2,000 CREs across 27 dsDNA viruses from the Adenovirus, Herpesvirus, Polyomavirus and Papillomavirus families. Viral genomes have a higher CRE density than the human genome, with most viral CREs having promoter-like features and overlapping protein coding sequences. Using saturation mutagenesis and machine learning models, we report viral CRE regulators, including SP, ETS, bZIPs, and TFs acting downstream of signal-activated pathways. Altogether, we present a comprehensive functional CRE map of human-infecting dsDNA viruses that serves as a blueprint for further studies in viral regulation, reactivation, evolution, and viral vector design.
