## Supplementary material for "Global cis-regulatory landscape of double-stranded DNA viruses": Table S1

### Sheet: All Interactions
Virus	Family	viral region	hTF (HGNC)	Assay used	Regulatory effect	PMID
Adenovirus 12	Adenovirus	E2 promoter	ATF1	EMSA, expression assay	Activation	10722738
Adenovirus 12	Adenovirus	E2 promoter	ATF2	EMSA	NA	10722738
Adenovirus 12	Adenovirus	E2 promoter	CREB1	EMSA, expression assay	Activation	10722738
Adenovirus 12	Adenovirus	E2 promoter	JUN	EMSA	NA	10722738
Adenovirus 2	Adenovirus	E1b promoter	SP1	Footprinting	NA	2951598
Adenovirus 2	Adenovirus	MLP (L1/2/3/5)	USF1	Footprinting, transcriptional assay	Activation	4075392
Adenovirus 5	Adenovirus	E2 promoter	E2F1	EMSA, footprinting, expression assay	Activation	2143697, 2550320, 2828188
Adenovirus 5	Adenovirus	E3 promoter	ATF1	Fooprinting, CAT Assay	Activation	2139139
Adenovirus 5	Adenovirus	E3 promoter	JUN	Fooprinting, CAT Assay	Activation	2139139
Adenovirus 5	Adenovirus	E4 promoter	ATF1	EMSA, transcription assay	Activation	2311585
Adenovirus 5	Adenovirus	E4 promoter	E4F1	EMSA, transcription assay	Activation	2965007
Adenovirus 5	Adenovirus	ITR (Inverted terminal region)	NFIC	Binding assay, transcription assay	Activation	8510211, 3024847
Adenovirus 5	Adenovirus	ITR (Inverted terminal region)	POU2F1	Binding assay, transcription assay	Activation	8510211, 1871971
Adenovirus 5	Adenovirus	ITR (Inverted terminal region)	SP1	Footprinting, CAT assay	Activation	8510211, 2525131
Adenovirus 5	Adenovirus	MLP (L1/2/3/5)	MAZ	Footprinting, luciferase assay	Activation	9371624
Adenovirus 5	Adenovirus	MLP (L1/2/3/5)	SP1	Footprinting, luciferase assay	Activation	9371624
HBV	Hepadnavirus	core promoter / enhancer II	CEBPA	Luciferase assay, DNAse I protection assay, EMSA	Activation	1853580, 1922032, 14568946
HBV	Hepadnavirus	core promoter / enhancer II	E2F4	Luciferase assay, expression assay, EMSA	Activation	34975318
HBV	Hepadnavirus	core promoter / enhancer II	FOXA1	CAT assay, EMSA, footprinting	Activation	10799577, 11831695, 8553537
HBV	Hepadnavirus	core promoter / enhancer II	FOXA2	CAT assay	Activation	14728801, 10799577
HBV	Hepadnavirus	core promoter / enhancer II	FOXO3	Luciferase assay, DNA binding assay	Activation	35137191
HBV	Hepadnavirus	core promoter / enhancer II	HIVEP2	emsa	NA	9018153
HBV	Hepadnavirus	core promoter / enhancer II	HLF	Luciferase assay, Y1H	Activation	10627534
HBV	Hepadnavirus	core promoter / enhancer II	HMGA1	Luciferase assay, DNA binding assay	Activation	35137191
HBV	Hepadnavirus	core promoter / enhancer II	HNF1A	Reporter assay, EMSA	Activation	9602504
HBV	Hepadnavirus	core promoter / enhancer II	HNF4A	Footprinting, reporter assay, EMSA	Activation	8417343, 12551987, 10799577, 12551987, 8995626
HBV	Hepadnavirus	core promoter / enhancer II	JUN	Luciferase assay, ChIP	Activation	24335313
HBV	Hepadnavirus	core promoter / enhancer II	KLF15	Luciferase assay, mutation, EMSA, ChIP	Activation	21503941
HBV	Hepadnavirus	core promoter / enhancer II	MAFF	Luciferase assay, ChIP	Repression	33980595
HBV	Hepadnavirus	core promoter / enhancer II	NFIL3	Luciferase assay, Y1H	Repression	10627534
HBV	Hepadnavirus	core promoter / enhancer II	NR1H4	luciferase assay, silencing, EMSA	Activation	28045080, 18768987
HBV	Hepadnavirus	core promoter / enhancer II	NR2F1	Functional assay, EMSA	Repression	12551987, 8995626
HBV	Hepadnavirus	core promoter / enhancer II	NR2F2	EMSA	NA	8995626
HBV	Hepadnavirus	core promoter / enhancer II	NR5A1	CAT assay, EMSA	Activation	10799577
HBV	Hepadnavirus	core promoter / enhancer II	NR5A2	Luciferase and CAT assays, Y1H, EMSA	Activation	10627534, 14728801, 9786908, 10799577
HBV	Hepadnavirus	core promoter / enhancer II	PPARA	Luciferase assay, footprinting, EMSA	Activation	8995626
HBV	Hepadnavirus	core promoter / enhancer II	PROX1	Luciferase assay	Repression	19264593
HBV	Hepadnavirus	core promoter / enhancer II	RELA	EMSA, luciferase assay, expression assay	Activation	19141126
HBV	Hepadnavirus	core promoter / enhancer II	RFX1	EMSA, CAT assay	Activation/Repression	9018153
HBV	Hepadnavirus	core promoter / enhancer II	RXRA	EMSA, luciferase assay, footprinting	Activation	18768987, 8995626
HBV	Hepadnavirus	core promoter / enhancer II	SOX2	ChIP, luciferase assay, deletion mutant analysis	Repression	32121397
HBV	Hepadnavirus	core promoter / enhancer II	SP1	EMSA, luciferase assay, expression assay	Activation	19141126
HBV	Hepadnavirus	core promoter / enhancer II	TP53	Luciferase assay, ChIP, silencing	Repression	35663860
HBV	Hepadnavirus	core promoter / enhancer II	ZHX2	ChIP, luciferase assay	Repression	29580980
HBV	Hepadnavirus	Enhancer I	CREB1	Luciferase and CAT assays, EMSA	Activation/Repression	18615500
HBV	Hepadnavirus	Enhancer I	FOXA1	luciferase assay, EMSA	Activation	7871756, 11861839, 7975208
HBV	Hepadnavirus	Enhancer I	FOXA2	CAT assay, EMSA	Activation	7975208
HBV	Hepadnavirus	Enhancer I	FOXA3	CAT assay, EMSA	Activation	7975208
HBV	Hepadnavirus	Enhancer I	HNF4A	Reporter assay, EMSA	Activation	8389913, 12551987
HBV	Hepadnavirus	Enhancer I	PPARA	EMSA, luciferase assay	Activation	7983754
HBV	Hepadnavirus	Enhancer I	RXRA	EMSA, luciferase assay	Activation	1329088, 7983754
HBV	Hepadnavirus	Enhancer I	STAT3	Luciferase assay, EMSA, footprinting	Activation	11861839
HBV	Hepadnavirus	Enhancer I	TP53	Luciferase assay, ChIP, silencing	Repression	35663860
HBV	Hepadnavirus	S1 promoter	ATF4	Luciferase assay	Activation	24992041
HBV	Hepadnavirus	S1 promoter	HNF1A	Reporter assay, fooprinting, EMSA	Activation	1996097, 19264593, 2601716, 1656070
HBV	Hepadnavirus	S1 promoter	HNF4A	luciferase assay, EMSA	Activation	8995626
HBV	Hepadnavirus	S1 promoter	KLF15	Luciferase assay, mutation, EMSA, ChIP	Activation	21503941
HBV	Hepadnavirus	S1 promoter	NFYA	EMSA, expression assay	Activation	8918925
HBV	Hepadnavirus	S1 promoter	PPARA	Luciferase assay	Activation	8995626
HBV	Hepadnavirus	S1 promoter	PROX1	Luciferase assay	Repression	19264593
HBV	Hepadnavirus	S1 promoter	RXRA	Luciferase assay	Activation	8995626
HBV	Hepadnavirus	S1 promoter	SP1	Footprinting, EMSA, luciferase assay	Activation	1331502
HBV	Hepadnavirus	S2 Promoter	ATF2	EMSA, luciferase assay	Activation	15871998
HBV	Hepadnavirus	S2 Promoter	ATF4	EMSA, luciferase assay	Activation	15871998
HBV	Hepadnavirus	S2 Promoter	CREB1	EMSA, luciferase assay	Activation	15871998
HBV	Hepadnavirus	S2 promoter	ZHX2	ChIP, luciferase assay	Repression	29580980
HBV	Hepadnavirus	X promoter	ATF2	CAT assay, EMSA	Repression	9202004
HBV	Hepadnavirus	X promoter	FOS	CAT assay, EMSA	Activation	9202004
HBV	Hepadnavirus	X promoter	JUN	CAT assay, EMSA	Activation	9202004
HBV	Hepadnavirus	X promoter	NRF1	CAT assay	Activation	15452206
HBV	Hepadnavirus	X promoter	PPARA	Luciferase assay	Activation	8995626
HBV	Hepadnavirus	X promoter	PROX1	Luciferase assay	Repression	19264593
HBV	Hepadnavirus	X promoter	RXRA	Luciferase assay	Activation	8995626
HBV	Hepadnavirus	X promoter	TP53	CAT assay	Repression	8615009
HBV	Hepadnavirus	X promoter	ZHX2	ChIP, luciferase assay	Repression	29580980
HHV-1	Herpesvirus	first intron of ICP0	FOS	EMSA, footprinting	NA	11725057
HHV-1	Herpesvirus	first intron of ICP0	JUN	EMSA, footprinting	NA	11725057
HHV-1	Herpesvirus	first intron of ICP0	SP1	EMSA, footprinting	NA	11725057
HHV-1	Herpesvirus	first intron of ICP0	YY1	EMSA, footprinting	NA	11725057
HHV-1	Herpesvirus	gB promoter	IFI16	ChIP	NA	25375629
HHV-1	Herpesvirus	gB promoter	POU2F1	ChIP	NA	25375629
HHV-1	Herpesvirus	ICP0 promoter	IFI16	ChIP	NA	25375629
HHV-1	Herpesvirus	ICP0 promoter	KLF15	Luciferase assay, ChIP	Activation	30602606
HHV-1	Herpesvirus	ICP0 promoter	NFYA	EMSA, luciferase assay	Activation	19828605
HHV-1	Herpesvirus	ICP0 promoter	NR3C1	Luciferase assay, ChIP	Activation	30602606
HHV-1	Herpesvirus	ICP0 promoter	POU2F1	ChIP	NA	25375629
HHV-1	Herpesvirus	ICP0 promoter	SP1	Luciferase assay	Activation	9747716
HHV-1	Herpesvirus	ICP0 promoter	THRB	Expression assay	Repression	20386570
HHV-1	Herpesvirus	ICP22 intronic promoter	EGR1	SEAP assay	Repression	17502875
HHV-1	Herpesvirus	ICP27 enhancer	CTCF	ChIP	NA	22973047
HHV-1	Herpesvirus	ICP27 enhancer	KLF15	Luciferase assay, ChIP	Activation	34835102
HHV-1	Herpesvirus	ICP27 enhancer	NR3C1	Luciferase assay, ChIP	Activation	34835102
HHV-1	Herpesvirus	ICP4 enhancer	KLF15	Luciferase assay, ChIP	Activation	33208447
HHV-1	Herpesvirus	ICP4 enhancer	KLF4	Luciferase assay, ChIP	Activation	33208447
HHV-1	Herpesvirus	ICP4 enhancer	NR3C1	Luciferase assay, ChIP	Activation	33208447
HHV-1	Herpesvirus	ICP4 enhancer	SNAI2	Luciferase assay, ChIP	Activation	33208447
HHV-1	Herpesvirus	ICP4 enhancer	ZBTB16	Luciferase assay	Activation	33208447
HHV-1	Herpesvirus	ICP4 promoter	CTCF	ChIP	NA	22973047
HHV-1	Herpesvirus	ICP4 promoter	EGR1	SEAP assay, ChIP	Repression	17502875
HHV-1	Herpesvirus	ICP4 promoter	HMGA1	EMSA, footprinting, luciferase assay	Repression	10087227
HHV-1	Herpesvirus	ICP4 promoter	IFI16	ChIP	NA	25375629
HHV-1	Herpesvirus	ICP4 promoter	POU2F1	ChIP, EMSA	NA	25375629, 1684335
HHV-1	Herpesvirus	ICP4 promoter	SP1	ChIP, Footprinting, ChIP	NA	17502875, 2993923, 31638576
HHV-1	Herpesvirus	ICP8 promoter	IFI16	ChIP	NA	25375629
HHV-1	Herpesvirus	ICP8 promoter	POU2F1	ChIP	NA	25375629
HHV-1	Herpesvirus	ICP0 promoter	HMGA1	EMSA, footprinting, luciferase assay	Activation	18506571
HHV-1	Herpesvirus	ICP27 enhancer	HMGA1	EMSA, footprinting, ChIP, luciferase assay	Activation	18506571
HHV-1	Herpesvirus	ICP4 enhancer	HMGA1	EMSA, ChIP, luciferase assay	Activation	18506571
HHV-1	Herpesvirus	IE-4-5 promoter	HMGA1	EMSA, footprinting, ChIP	Repression	18506571
HHV-1	Herpesvirus	LAP 2	HMGA1	EMSA, CAT assay	Activation	8816451
HHV-1	Herpesvirus	LAP 2	SP1	Footprinting, CAT assay, EMSA	Activation	8816451
HHV-1	Herpesvirus	LAT promoter	ATF1	EMSA	NA	9845850
HHV-1	Herpesvirus	LAT promoter	ATF3	EMSA, expression assay	Activation	26305977
HHV-1	Herpesvirus	LAT promoter	ATF4	EMSA	NA	9845850
HHV-1	Herpesvirus	LAT promoter	CREB1	EMSA	NA	9845850
HHV-1	Herpesvirus	LAT promoter	CTCF	ChIP	NA	20386570, 22973047
HHV-1	Herpesvirus	LAT promoter	JUND	EMSA	NA	9845850
HHV-1	Herpesvirus	LAT promoter	THRB	Expression assay, EMSA, ChIP	Activation	20386570
HHV-1	Herpesvirus	LAT promoter	EGR1	EMSA	NA	9200069
HHV-1	Herpesvirus	LAT promoter	EGR2	EMSA, footprinting, CAT assay	Repression	9200069
HHV-1	Herpesvirus	UL19 promoter	SP1	b-gal assay	NA	10873762
HHV-1	Herpesvirus	UL23 promoter	HMGA1	EMSA, footprinting, ChIP, luciferase assay	Activation	18506571
HHV-1	Herpesvirus	UL23 promoter	SP1	ChIP-seq, footprinting	NA	31638576, 2992804
HHV-1	Herpesvirus	UL23 promoter	TBP	ChIP	NA	31638576
HHV-1	Herpesvirus	UL23 promoter	THRB	Expression assay, ChIP	Repression	20113192
HHV-1	Herpesvirus	UL29 promoter	SP1	ChIP-seq	NA	31638576
HHV-1	Herpesvirus	UL39 promoter	SP1	ChIP-seq	NA	31638576
HHV-1	Herpesvirus	UL44 promoter	HMGA1	EMSA, footprinting, ChIP, luciferase assay	Activation	18506571
HHV-1	Herpesvirus	UL48 promoter	SP1	EMSA, b-gal assay	NA	10873762
HHV-1	Herpesvirus	UL48 promoter	YY1	EMSA	NA	10873762
HHV-1	Herpesvirus	UL50 promoter	SP1	ChIP-seq	NA	31638576
HHV-1	Herpesvirus	US11 promoter	IFI16	ChIP	NA	25375629
HHV-2	Herpesvirus	UL48 promoter	SP1	EMSA, CAT assay	Activation	1658370
HHV-3	Herpesvirus	ORF10 promoter	USF1	EMSA, expression assay	Activation	17251302
HHV-3	Herpesvirus	ORF10 promoter	YY1	EMSA, luciferase assay	Activation	24418559
HHV-3	Herpesvirus	ORF21 promoter	ATF2	Expression assay	Activation	12606072
HHV-3	Herpesvirus	ORF21 promoter	JUN	Expression assay	Activation	12606072
HHV-3	Herpesvirus	ORF28/29 promoter	ATF2	Expression assay	Activation	12606072
HHV-3	Herpesvirus	ORF28/29 promoter	JUN	Expression assay, binding assay	Activation	12606072, 15452214
HHV-3	Herpesvirus	ORF28/29 promoter	SP1	Binding assay, luciferase assay	Activation	15452214
HHV-3	Herpesvirus	ORF28/29 promoter	SP3	EMSA, luciferase assay	Repression	26207799
HHV-3	Herpesvirus	ORF28/29 promoter	TBP	Binding assay	NA	15452214
HHV-3	Herpesvirus	ORF28/29 promoter	USF1	EMSA, luciferase assay	Activation	7935407, 15452214, 16840315
HHV-3	Herpesvirus	ORF28/29 promoter	USF2	EMSA, luciferase assay	Activation	7935407
HHV-3	Herpesvirus	ORF28/29 promoter	YY1	EMSA, luciferase assay	Activation	24418559
HHV-3	Herpesvirus	ORF3 promoter	SP1	EMSA, luciferase assay	Activation	23523134, 26207799
HHV-3	Herpesvirus	ORF3 promoter	SP3	EMSA, luciferase assay	Activation	23523134, 26207799
HHV-3	Herpesvirus	ORF3 promoter	SP4	Luciferase assay	Activation	26207799
HHV-3	Herpesvirus	ORF3 promoter	YY1	EMSA, luciferase assay	Activation	23523134
HHV-3	Herpesvirus	ORF4 promoter	ATF2	Expression assay	Activation	12606072
HHV-3	Herpesvirus	ORF4 promoter	JUN	Expression assay	Activation	12606072
HHV-3	Herpesvirus	ORF62 promoter	POU2F1	CAT assay, EMSA	Activation	7609034
HHV-3	Herpesvirus	ORF62 promoter	POU2F2	CAT assay, EMSA	Repression	9582435, 7609034
HHV-3	Herpesvirus	ORF62 promoter	POU4F1	CAT assay	Activation	10224669
HHV-3	Herpesvirus	ORF62 promoter	POU4F2	CAT assay	Activation	10224669
HHV-3	Herpesvirus	ORF62 promoter	SP1	Luciferase assay	NA	22933283
HHV-3	Herpesvirus	ORF63 promoter	SP1	Luciferase assay	NA	22933283
HHV-3	Herpesvirus	ORF66 promoter	SP1	Luciferase assay, binding assay	Activation	21074584
HHV-3	Herpesvirus	ORF66 promoter	TBP	Luciferase assay, binding assay	Activation	21074584
HHV-3	Herpesvirus	ORF67 promoter	NFE2L2	b-gal assay	Activation	10513289
HHV-3	Herpesvirus	ORF67 promoter	SP1	Reporter assay, EMSA	Activation	26207799, 12855699, 10513289
HHV-3	Herpesvirus	ORF67 promoter	SP3	EMSA, luciferase assay	Activation	26207799
HHV-3	Herpesvirus	ORF67 promoter	SP4	Luciferase assay	Activation	26207799
HHV-3	Herpesvirus	ORF67 promoter	TBP	Binding assay	NA	12855699
HHV-3	Herpesvirus	ORF67 promoter	YY1	EMSA, luciferase assay	Activation	24418559, 10513289
HHV-3	Herpesvirus	ORF68 promoter	ATF2	Expression assay	Activation	12606072
HHV-3	Herpesvirus	ORF68 promoter	JUN	Expression assay	Activation	12606072
HHV-3	Herpesvirus	ORF68 promoter	NFE2L2	b-gal assay	Activation	10513289
HHV-3	Herpesvirus	ORF68 promoter	SP1	EMSA, luciferase assay	Activation	17634217, 10989187
HHV-3	Herpesvirus	ORF68 promoter	TBP	EMSA	NA	10989187
HHV-3	Herpesvirus	ORF9 promoter	ATF2	Expression assay	Activation	12606072
HHV-3	Herpesvirus	ORF9 promoter	JUN	Expression assay	Activation	12606072
HHV-3	Herpesvirus	OriS	SP1	EMSA	NA	18815296
HHV-3	Herpesvirus	OriS	SP3	EMSA	NA	18815296
HHV-3	Herpesvirus	OriS	YY1	EMSA	NA	18815296
HHV-4	Herpesvirus	BALF5 promoter	SP1	ChIP, luciferase assay	Activation	23326574
HHV-4	Herpesvirus	BARF0 promoter	IRF8	ChIP	NA	31743858
HHV-4	Herpesvirus	BaRF1 promoter	IRF8	ChIP	NA	31743858
HHV-4	Herpesvirus	BARF1 promoter	TP63	Luciferase assay, ChIP	Activation	29562599
HHV-4	Herpesvirus	BBRF3 promoter	IRF8	ChIP	NA	31743858
HHV-4	Herpesvirus	BDLF3 promoter	SP1	Luciferase assay	Activation	28228591
HHV-4	Herpesvirus	BGLF2 promoter	IRF4	ChIP	NA	31743858
HHV-4	Herpesvirus	BGLF2 promoter	IRF8	ChIP, luciferase assay	Activation	31743858
HHV-4	Herpesvirus	BGLF2 promoter	SPI1	ChIP, luciferase assay	Activation	31743858
HHV-4	Herpesvirus	BHLF1 promoter	IRF8	ChIP	NA	31743858
HHV-4	Herpesvirus	BHLF1 promoter	RELA	Luciferase assay	Repression	12857922
HHV-4	Herpesvirus	BHLF1 promoter	SP1	Luciferase assay	Activation	28228591
HHV-4	Herpesvirus	BKRF4 promoter	SP1	luciferase assay, EMSA	Activation	30096410
HHV-4	Herpesvirus	BLLF1 promoter	SP1	Luciferase assay	Activation	28228591
HHV-4	Herpesvirus	BLLF3 promoter	IRF8	ChIP	NA	31743858
HHV-4	Herpesvirus	BMRF1 promoter	POU2F1	ChIP, expression assay	Activation	21697476
HHV-4	Herpesvirus	BMRF2 promoter	ATF2	ChIP, luciferase assay	Activation	24598729
HHV-4	Herpesvirus	BNLF1 promoter	SP1	ChIP, luciferase assay	Activation	23326574
HHV-4	Herpesvirus	BNRF1 promoter	IRF8	ChIP	NA	31743858
HHV-4	Herpesvirus	BORF1 promoter	IRF8	ChIP, expression assay	Activation	31743858
HHV-4	Herpesvirus	BRLF1 promoter	EGR1	EMSA, CAT assay, footprinting	Activation	7745729
HHV-4	Herpesvirus	BRLF1 promoter	POU2F1	ChIP, expression assay	Activation	21697476
HHV-4	Herpesvirus	BRLF1 promoter	SP1	EMSA, CAT assay	Activation	1331521, 11333906
HHV-4	Herpesvirus	BRLF1 promoter	SP3	EMSA	NA	11333906
HHV-4	Herpesvirus	BRLF1 promoter	YY1	EMSA, CAT assay, footprinting	Repression	9060693
HHV-4	Herpesvirus	BRLF1 promoter	ZEB1	EMSA	NA	12477825
HHV-4	Herpesvirus	BXRF1 promoter	IRF8	ChIP	NA	31743858
HHV-4	Herpesvirus	BZLF1 promoter	ATF1	EMSA, CAT assay	Activation	10627532
HHV-4	Herpesvirus	BZLF1 promoter	ATF2	EMSA, reporter assay, ChIP	Activation	10627532, 24598729
HHV-4	Herpesvirus	BZLF1 promoter	CREB1	EMSA, CAT assay	Activation	10627532
HHV-4	Herpesvirus	BZLF1 promoter	FOS	EMSA, luciferase assay	Activation	11971895
HHV-4	Herpesvirus	BZLF1 promoter	JUN	EMSA, CAT assay	Activation	10627532, 11971895
HHV-4	Herpesvirus	BZLF1 promoter	MEF2D	EMSA, CAT assay	Activation	9009275
HHV-4	Herpesvirus	BZLF1 promoter	POU2F1	ChIP, expression assay	Activation	21697476
HHV-4	Herpesvirus	BZLF1 promoter	SMAD4	EMSA, reporter assay	Activation	11971895
HHV-4	Herpesvirus	BZLF1 promoter	SP1	Luciferase assay, EMSA, ChIP	Activation	21159880
HHV-4	Herpesvirus	BZLF1 promoter	XBP1	ChIP, luciferase assay, EMSA	Activation	17898050
HHV-4	Herpesvirus	BZLF1 promoter	YY1	CAT assay, EMSA	Repression	7769675
HHV-4	Herpesvirus	BZLF1 promoter	ZEB1	ChIP, EMSA, luciferase assay	Repression	12477825
HHV-4	Herpesvirus	Cp	EBF1	ChIP-seq	NA	26752713
HHV-4	Herpesvirus	Cp	RBPJ	ChIP-seq	NA	26752713
HHV-4	Herpesvirus	EBER1 promoter	ATF2	ChIP, transcription assay	Activation	16956891
HHV-4	Herpesvirus	EBER1 promoter	CTCF	ChIP-seq	NA	22901543
HHV-4	Herpesvirus	EBER1 promoter	EBF1	ChIP-seq	NA	26752713
HHV-4	Herpesvirus	EBER1 promoter	MYC	Luciferase assay, EMSA, ChIP	Activation	12552250
HHV-4	Herpesvirus	EBER2 promoter	ATF2	ChIP, transcription assay	Activation	16956891
HHV-4	Herpesvirus	EBER2 promoter	SP1	Footprinting, transcriptional assay	Activation	2541926
HHV-4	Herpesvirus	LMP Terminal Repeats	PAX5	ChIP-seqeq, expression assay	Repression	22901543
HHV-4	Herpesvirus	LMP1 promoter	EBF1	ChIP-seq, expression assay	Activation	26752713, 22901543
HHV-4	Herpesvirus	LMP1 promoter	RBPJ	ChIP-seq	NA	26752713
HHV-4	Herpesvirus	LMP1 Promoter	SP1	ChIP-seq	NA	22901543
HHV-4	Herpesvirus	LMP1 promoter	SPI1	Luciferase assay, ChIP-seq	Activation	31743858, 22901543
HHV-4	Herpesvirus	LMP1 Promoter	TCF12	ChIP-seq	NA	22901543
HHV-4	Herpesvirus	LMP2 intron	BATF	ChIP-seq	NA	22901543
HHV-4	Herpesvirus	LMP2 intron	CTCF	ChIP-seq	NA	22901543
HHV-4	Herpesvirus	LMP2 intron	JUND	ChIP-seq	NA	22901543
HHV-4	Herpesvirus	LMP2 promoter	EBF1	ChIP-seq	NA	26752713
HHV-4	Herpesvirus	LMP2 promoter	RBPJ	ChIP-seq, expression assay	Activation	26752713
HHV-4	Herpesvirus	LMP2 Promoter	TCF12	ChIP-seq	NA	22901543
HHV-4	Herpesvirus	Lytic Origin of Replication	CTCF	ChIP-seq	NA	22901543
HHV-4	Herpesvirus	Lytic Origin of Replication	EGR1	ChIP-seq	NA	22901543
HHV-4	Herpesvirus	Lytic Origin of Replication	FOS	ChIP-seq	NA	22901543
HHV-4	Herpesvirus	Lytic Origin of Replication	PBX3	ChIP-seq	NA	22901543
HHV-4	Herpesvirus	Lytic Origin of Replication	TBP	ChIP-seq	NA	22901543
HHV-4	Herpesvirus	major latent promoter (Qp)	STAT1	CAT assay	Activation	10430944
HHV-4	Herpesvirus	major latent promoter (Qp)	STAT4	EMSA	NA	10430944
HHV-4	Herpesvirus	major latent promoter (Qp)	TP53	CAT assay	Repression	10430944
HHV-4	Herpesvirus	oriP	EBF1	ChIP-seq	NA	22901543
HHV-4	Herpesvirus	oriP	JUND	ChIP-seq	NA	22901543
HHV-4	Herpesvirus	RPMS1 intron	CTCF	ChIP-seq	NA	22901543
HHV-5	Herpesvirus	LUNA promoter	GATA2	Luciferase assay, ChIP	Activation	23365437
HHV-5	Herpesvirus	MIE iP2	FOXO1	Luciferase assay	Activation	32694203
HHV-5	Herpesvirus	MIE iP2	FOXO3	Luciferase assay, expression assay, EMSA	Activation	32694203
HHV-5	Herpesvirus	MIE promoter	CREB1	CAT assay	Activation	19553322
HHV-5	Herpesvirus	MIE promoter	ELK1	EMSA, expression assay	Activation	20147408
HHV-5	Herpesvirus	MIE promoter	ERF	EMSA, CAT assay	Repression	12533699
HHV-5	Herpesvirus	MIE promoter	FOS	EMSA, CAT assay, ChIP	Activation	21106746, 32788362
HHV-5	Herpesvirus	MIE promoter	IFI16	Luciferase assay	Activation	22291595
HHV-5	Herpesvirus	MIE promoter	JUN	EMSA, CAT assay, ChIP	Activation	21106746, 32788362
HHV-5	Herpesvirus	MIE promoter	NFKB1	EMSA, CAT assay	Activation	7636984, 2556267
HHV-5	Herpesvirus	MIE promoter	PDX1	EMSA, luciferase assay	Repression	14764605, 17512569
HHV-5	Herpesvirus	MIE promoter	PPARG	EMSA, ChiP, luciferase assay	Activation	20042507
HHV-5	Herpesvirus	MIE promoter	RARB	EMSA, CAT assay	Activation	8813719
HHV-5	Herpesvirus	MIE promoter	RELA	EMSA, CAT assay	Activation	7636984, 2556267
HHV-5	Herpesvirus	MIE promoter	RXRB	EMSA, CAT assay	Activation	8813719
HHV-5	Herpesvirus	MIE promoter	SATB1	ChIP, EMSA	NA	17512569
HHV-5	Herpesvirus	MIE promoter	SP1	EMSA, CAT assay	Activation	16014922
HHV-5	Herpesvirus	MIE promoter	SP3	EMSA, CAT assay	Activation	16014922
HHV-5	Herpesvirus	MIE promoter	SRF	EMSA, expression assay	Activation	20147408
HHV-5	Herpesvirus	MIE promoter	YY1	EMSA, CAT assay	Repression	8041605
HHV-5	Herpesvirus	MIE promoter	CUX1	EMSA, luciferase assay	Repression	17512569
HHV-5	Herpesvirus	oriLyt	CEBPA	EMSA, ChIP	NA	19631360
HHV-5	Herpesvirus	UL112/113 promoter	CREB1	Luciferase assay, footpriting	Activation	7666507
HHV-5	Herpesvirus	UL138 promoter	JUN	luciferase assay, EMSA	Activation	28849016
HHV-5	Herpesvirus	UL144 promoter	GATA2	Luciferase assay, ChIP	Activation	23365437
HHV-5	Herpesvirus	UL44 promoter	IFI16	Luciferase assay	Repression	22291595
HHV-5	Herpesvirus	UL54 promoter	IFI16	Luciferase assay	Repression	22291595
HHV-6	Herpesvirus	HHV6 polymerase promoter	ATF2	CAT assay, EMSA	Activation	8151767
HHV-6	Herpesvirus	U27 promoter	E2F1	Reporter assay	Activation	24335704
HHV-6	Herpesvirus	U79 promoter	E2F1	Reporter assay	Activation	24335704
HHV-8	Herpesvirus	K12 promoter	FOS	ChIP, expression assay	Activation	25903346
HHV-8	Herpesvirus	K12 promoter	RBPJ	ChIP-seq	NA	31308175
HHV-8	Herpesvirus	K13 promoter	ZIC2	ChIP-seq, expression assay	Repression	28835494
HHV-8	Herpesvirus	K2 promoter	CTCF	ChIP-seq, expression assay	Repression	24415941
HHV-8	Herpesvirus	K2 promoter	RBPJ	Luciferase assay, ChIP-seq	Activation	16254371, 31308175
HHV-8	Herpesvirus	K3 promoter	RBPJ	ChIP-seq	NA	31308175
HHV-8	Herpesvirus	K4.1 promoter	FOS	ChIP, expression assay	Activation	25903346
HHV-8	Herpesvirus	K5 promoter	CTCF	ChIP-seq, expression assay	Repression	24415941
HHV-8	Herpesvirus	K5 promoter	RBPJ	Luciferase assay, ChIP	Activation	16254371
HHV-8	Herpesvirus	K6 promoter	HES1	Luciferase assay	Repression	27760204
HHV-8	Herpesvirus	K6 promoter	ZIC2	ChIP-seq, expression assay	Repression	28835494
HHV-8	Herpesvirus	K6/K7/PAN promoter	RBPJ	ChIP-seq	NA	31308175
HHV-8	Herpesvirus	K7 promoter	HES1	Luciferase assay	Repression	27760204
HHV-8	Herpesvirus	K8 promoter	HES1	ChIP, luciferase assay	Repression	27760204
HHV-8	Herpesvirus	K8 promoter	POU2F1	EMSA, luciferase assay	Activation	31308175, 17537858
HHV-8	Herpesvirus	K8 promoter	RBPJ	ChIP-seq, EMSA	NA	31308175
HHV-8	Herpesvirus	K8 promoter	ZIC2	ChIP-seq	NA	28835494
HHV-8	Herpesvirus	K9 promoter	CTCF	ChIP-seq, expression assay	Repression	24415941
HHV-8	Herpesvirus	K9 promoter	ZIC2	ChIP-seq	NA	28835494
HHV-8	Herpesvirus	ORF11 promoter	RBPJ	ChIP-seq	NA	31308175
HHV-8	Herpesvirus	ORF16 promoter	RBPJ	ChIP-seq	NA	31308175
HHV-8	Herpesvirus	ORF19 promoter	FOS	ChIP, expression assay	Activation	25903346
HHV-8	Herpesvirus	ORF25 promoter	CTCF	Expression assay	Repression	24415941
HHV-8	Herpesvirus	ORF25 promoter	ZIC2	ChIP-seq, expression assay	Repression	28835494
HHV-8	Herpesvirus	ORF26/27 promoter	RBPJ	ChIP-seq	NA	31308175
HHV-8	Herpesvirus	ORF28 promoter	RBPJ	ChIP-seq	NA	31308175
HHV-8	Herpesvirus	ORF34 promoter	EPAS1	luciferase assay, EMSA	Activation	12767996
HHV-8	Herpesvirus	ORF34 promoter	HIF1A	luciferase assay, EMSA	Activation	12767996
HHV-8	Herpesvirus	ORF34 promoter	RBPJ	ChIP-seq	NA	31308175
HHV-8	Herpesvirus	ORF35 promoter	EPAS1	luciferase assay, EMSA	Activation	16809309
HHV-8	Herpesvirus	ORF35 promoter	HIF1A	luciferase assay, EMSA	Activation	16809309
HHV-8	Herpesvirus	ORF37 promoter	FOS	ChIP, expression assay	Activation	25903346
HHV-8	Herpesvirus	ORF38 promoter	RBPJ	ChIP-seq	NA	31308175
HHV-8	Herpesvirus	ORF39 promoter	RBPJ	ChIP-seq	NA	31308175
HHV-8	Herpesvirus	ORF4 promoter	RBPJ	ChIP-seq	NA	31308175
HHV-8	Herpesvirus	ORF41 promoter	ZIC2	ChIP-seq	NA	28835494
HHV-8	Herpesvirus	ORF45 promoter	FOS	ChIP, expression assay	Activation	25903346
HHV-8	Herpesvirus	ORF45 promoter	RBPJ	ChIP-seq	NA	31308175
HHV-8	Herpesvirus	ORF45 promoter	ZIC2	ChIP-seq	NA	28835494
HHV-8	Herpesvirus	ORF46 promoter	RBPJ	ChIP-seq	NA	31308175
HHV-8	Herpesvirus	ORF47 promoter	CTCF	ChIP-seq, expression assay	Repression	24415941
HHV-8	Herpesvirus	ORF47 promoter	FOS	ChIP	NA	25903346
HHV-8	Herpesvirus	ORF50 promoter	CEBPA	Luciferase assay, ChIP, EMSA	Activation	12915572
HHV-8	Herpesvirus	ORF50 promoter	CTCF	Luciferase assay, ChIP-seq, expression	Repression	24415941
HHV-8	Herpesvirus	ORF50 promoter	EGR1	ChIP, luciferase assay	Activation	29207655
HHV-8	Herpesvirus	ORF50 promoter	EPAS1	Luciferase assay	Activation	12767996
HHV-8	Herpesvirus	ORF50 promoter	ETS1	High-throughput screen with luciferase assay	Activation	17397260
HHV-8	Herpesvirus	ORF50 promoter	ETV1	High-throughput screen with luciferase assay	Activation	17397260
HHV-8	Herpesvirus	ORF50 promoter	FOS	ChIP, luciferase assay, EMSA	Activation	25903346, 17964626
HHV-8	Herpesvirus	ORF50 promoter	HES1	ChIP, luciferase assay	Repression	27760204
HHV-8	Herpesvirus	ORF50 promoter	IRF4	Expression assay	Repression	23804715
HHV-8	Herpesvirus	ORF50 promoter	JUN	EMSA, luciferase assay	Activation	17964626
HHV-8	Herpesvirus	ORF50 promoter	NFE2L2	Luciferase assay, ChIP	Activation/Repression	25995248
HHV-8	Herpesvirus	ORF50 promoter	NFIB	High-throughput screen with luciferase assay	Activation	17397260
HHV-8	Herpesvirus	ORF50 promoter	NR4A1	High-throughput screen with luciferase assay	Activation	17397260
HHV-8	Herpesvirus	ORF50 promoter	PITX1	High-throughput screen with luciferase assay	Activation	17397260
HHV-8	Herpesvirus	ORF50 promoter	POU2F1	Luciferase assay, ChIP, EMSA	Activation	19224997, 11435569
HHV-8	Herpesvirus	ORF50 promoter	POU2F2	Luciferase assay, ChIP	Repression	19224997
HHV-8	Herpesvirus	ORF50 promoter	PROX1	ChIP, luciferase assay	Activation	32518203
HHV-8	Herpesvirus	ORF50 promoter	RBPJ	ChIP-seq, EMSA, luciferase assay	Activation	31308175
HHV-8	Herpesvirus	ORF50 promoter	RELA	Luciferase assay	Repression	12857922
HHV-8	Herpesvirus	ORF50 promoter	SP1	Luciferase assay, EMSA, ChIP	Activation	15650166
HHV-8	Herpesvirus	ORF50 promoter	SP3	EMSA	NA	15650166
HHV-8	Herpesvirus	ORF50 promoter	STAT6	Luciferase assay, ChIP	Repression	28099521
HHV-8	Herpesvirus	ORF50 promoter	USF2	High-throughput screen with luciferase assay	Activation	17397260
HHV-8	Herpesvirus	ORF50 promoter	XBP1	Luciferase assay, ChIP	Activation	20980528, 19403667, 17928342, 17397260, 17928342
HHV-8	Herpesvirus	ORF50 promoter	YY1	Luciferase assay, ChIP, EMSA	Repression	21376359
HHV-8	Herpesvirus	ORF50 promoter	ZFP64	High-throughput screen with luciferase assay	Activation	17397260
HHV-8	Herpesvirus	ORF50 promoter	ZIC2	ChIP-seq, expression assay	Repression	28835494
HHV-8	Herpesvirus	ORF54 promoter	FOS	ChIP, expression assay	Activation	25903346
HHV-8	Herpesvirus	ORF54 promoter	ZIC2	ChIP-seq	NA	28835494
HHV-8	Herpesvirus	ORF55 promoter	RBPJ	ChIP-seq	NA	31308175
HHV-8	Herpesvirus	ORF57 promoter	CEBPA	Luciferase assay, EMSA, ChIP	Activation	12915572
HHV-8	Herpesvirus	ORF57 promoter	CTCF	ChIP-seq, expression assay	Repression	24415941
HHV-8	Herpesvirus	ORF57 promoter	FOS	ChIP, expression assay	Activation	25903346
HHV-8	Herpesvirus	ORF57 promoter	HES1	ChIP, luciferase assay	Repression	27760204
HHV-8	Herpesvirus	ORF57 promoter	IRF4	ChIP, expression assay	Repression	23804715
HHV-8	Herpesvirus	ORF57 promoter	IRF7	EMSA, luciferase assay	Activation/Repression	15681443
HHV-8	Herpesvirus	ORF57 promoter	RBPJ	ChIP-seq, EMSA	NA	31308175
HHV-8	Herpesvirus	ORF57 promoter	ZNF426	luciferase assay, EMSA	Repression	19592062
HHV-8	Herpesvirus	ORF59 promoter	CTCF	ChIP-seq, expression assay	Repression	24415941
HHV-8	Herpesvirus	ORF59 promoter	HES1	ChIP, luciferase assay	Repression	27760204
HHV-8	Herpesvirus	ORF6 promoter	CTCF	ChIP-seq, expression assay	Repression	24415941
HHV-8	Herpesvirus	ORF6 promoter	RBPJ	ChIP-seq	NA	31308175
HHV-8	Herpesvirus	ORF61 promoter	FOS	ChIP, expression assay	Activation	25903346
HHV-8	Herpesvirus	ORF62 promoter	FOS	ChIP, expression assay	Activation	25903346
HHV-8	Herpesvirus	ORF63 promoter	FOS	ChIP, expression assay	Activation	25903346
HHV-8	Herpesvirus	ORF65 promoter	RBPJ	ChIP-seq	NA	31308175
HHV-8	Herpesvirus	ORF69 promoter	RBPJ	ChIP-seq	NA	31308175
HHV-8	Herpesvirus	ORF71/72 promoter	RBPJ	ChIP-seq	NA	31308175
HHV-8	Herpesvirus	ORF73 (LANA) promoter	EPAS1	ChIP, luciferase assay, EMSA	Activation	22090111
HHV-8	Herpesvirus	ORF73 (LANA) promoter	HIF1A	ChIP, luciferase assay, EMSA	Activation	22090111
HHV-8	Herpesvirus	ORF73 (LANA) promoter	ZIC2	ChIP-seq, expression assay	Repression	28835494
HHV-8	Herpesvirus	ORF73 promoter	RBPJ	ChIP-seq	NA	31308175
HHV-8	Herpesvirus	ORF75 promoter	FOS	ChIP	NA	25903346
HHV-8	Herpesvirus	ORF8 promoter	RBPJ	ChIP-seq	NA	31308175
HHV-8	Herpesvirus	ORF8 promoter	ZIC2	ChIP-seq, expression assay	Repression	28835494
HHV-8	Herpesvirus	ORF9 promoter	ZIC2	ChIP-seq	NA	28835494
HHV-8	Herpesvirus	OriA	SOX18	Luciferase assay, ChIP	Activation	32518203
HHV-8	Herpesvirus	PAN promoter	CEBPA	Luciferase assay, EMSA, ChIP	Activation	12915572
HHV-8	Herpesvirus	PAN promoter	CTCF	ChIP-seq, expression assay	Repression	24415941
HHV-8	Herpesvirus	PAN promoter	HES1	Luciferase assay	Repression	27760204
HHV-8	Herpesvirus	PAN promoter	IRF4	Luciferase assay	Repression	23804715
HHV-8	Herpesvirus	PAN promoter	RELA	Luciferase assay	Repression	12857922
HHV-8	Herpesvirus	terminal repeat	SOX18	Luciferase assay, ChIP	Activation	32518203
HPV-16	Papillomavirus	LCR	ASCL1	Luciferase assay	Activation	22740717
HPV-16	Papillomavirus	LCR	CEBPB	EMSA, CAT assay	Repression	8380454
HPV-16	Papillomavirus	LCR	FOS	CAT assay, footprinting	Activation	2155400, 2156229, 1963084
HPV-16	Papillomavirus	LCR	FOXA1	Luciferase assay, ChIP	Activation	22740717
HPV-16	Papillomavirus	LCR	HOXD9	Luciferase assay, ChIP	NA	31477279
HPV-16	Papillomavirus	LCR	JUN	CAT assay, footprinting	Activation	2155400, 2156229, 1963084
HPV-16	Papillomavirus	LCR	JUNB	CAT assay	Activation	8938978
HPV-16	Papillomavirus	LCR	MYC	Luciferase assay, ChIP	Repression	22740717
HPV-16	Papillomavirus	LCR	NFIC	CAT assay	Activation	2155400, 8392590
HPV-16	Papillomavirus	LCR	NR3C1	CAT assay	NA	2155400, 8394465
HPV-16	Papillomavirus	LCR	POU2F3	EMSA, luciferase assay	Activation	8523512
HPV-16	Papillomavirus	LCR	RELA	EMSA	Repression	10873747
HPV-16	Papillomavirus	LCR	SOX2	Luciferase assay, EMSA, ChIP	Repression	28678184
HPV-16	Papillomavirus	LCR	STAT3	Reporter assay	Activation	12103433, 37532113
HPV-16	Papillomavirus	LCR	TEAD1	EMSA, CAT assay	Activation	1318197
HPV-16	Papillomavirus	LCR	THAP7	Luciferase assay	Activation	22740717
HPV-16	Papillomavirus	LCR	TP53	Luciferase assay	Repression	22740717
HPV-16	Papillomavirus	LCR	YY1	CAT assay, EMSA	Repression	8794287
HPV-16	Papillomavirus	P670 (late promoter)	POU2F3	EMSA, luciferase assay	Activation	11533193
HPV-16	Papillomavirus	P670 (late promoter)	YY1	EMSA, luciferase assay	Repression	11533193
HPV-18	Papillomavirus	LCR	ASCL1	Luciferase assay	Repression	22740717
HPV-18	Papillomavirus	LCR	FOS	CAT assay, EMSA	Activation	1316480
HPV-18	Papillomavirus	LCR	FOXA1	Luciferase assay, ChIP	Activation	22740717
HPV-18	Papillomavirus	LCR	GATA3	Luciferase assay	Repression	22740717
HPV-18	Papillomavirus	LCR	HMGA1	EMSA	Activation	12640118
HPV-18	Papillomavirus	LCR	HOXD9	Luciferase assay, ChIP	Activation	34572841
HPV-18	Papillomavirus	LCR	JUNB	CAT assay, EMSA, ChIP	Activation	1316480, 12640118
HPV-18	Papillomavirus	LCR	MYC	Luciferase assay, ChIP	Repression	22740717
HPV-18	Papillomavirus	LCR	NR3C1	CAT assay, EMSA	Activation	8599228
HPV-18	Papillomavirus	LCR	POU2F1	EMSA, luciferase assay	Repression	8411351, 1654457
HPV-18	Papillomavirus	LCR	POU2F3	EMSA, luciferase assay	Activation	8523512
HPV-18	Papillomavirus	LCR	TFAP2B	Luciferase assay	Repression	22740717
HPV-18	Papillomavirus	LCR	THAP7	Luciferase assay	Activation	22740717
HPV-18	Papillomavirus	LCR	TP53	Luciferase assay	Repression	22740717
BKPyV	Polyomavirus	NCCR	CEBPB	CAT assay, EMSA	Activation	15823601
BKPyV	Polyomavirus	NCCR	FOS	ChIP	NA	19955309
BKPyV	Polyomavirus	NCCR	JUN	ChIP	NA	19955309
BKPyV	Polyomavirus	NCCR	NFATC3	ChIP, luciferase assay	Activation/Repression	19955309
BKPyV	Polyomavirus	NCCR	NFIA	EMSA, luciferase assay	Repression	11504545
BKPyV	Polyomavirus	NCCR	NFIC	EMSA, luciferase assay	Repression	11504545
BKPyV	Polyomavirus	NCCR	NFIX	EMSA, luciferase assay	Repression	11504545
BKPyV	Polyomavirus	NCCR	RELA	CAT assay, EMSA, ChIP	Activation	15823601, 19955309
BKPyV	Polyomavirus	NCCR	SP1	Binding assay, footprinting, CAT assay	Activation	8710371, 2841491, 2538030, 2538642
BKPyV	Polyomavirus	NCCR	TP53	Binding and functional assay	Activation	8710371
JCPyV	Polyomavirus	NCCR	EGR1	EMSA, ChIP, CAT assay	Activation	18353421
JCPyV	Polyomavirus	NCCR	FOS	CAT assay, EMSA	Repression	12692226
JCPyV	Polyomavirus	NCCR	HIF1A	CAT assay, ChIP	Activation	19360424
JCPyV	Polyomavirus	NCCR	JUN	CAT assay, EMSA	Repression	12692226
JCPyV	Polyomavirus	NCCR	NFATC3	Luciferase assay, ChIP	Activation	17035332
JCPyV	Polyomavirus	NCCR	NFIA	siRNA and immunostaining	Repression	18474555
JCPyV	Polyomavirus	NCCR	NFIX	Footprinting , EMSA, transcriptional assay	Activation	16928756, 2540170, 20826618
JCPyV	Polyomavirus	NCCR	NFKB1	CAT assay	Repression	8709216
JCPyV	Polyomavirus	NCCR	NFKB2	CAT assay	Repression	8709216
JCPyV	Polyomavirus	NCCR	POU3F1	Luciferase assay, footprinting, EMSA	Activation	8389455
JCPyV	Polyomavirus	NCCR	PURA	EMSA, CAT assay	Activation	7862639, 7637031
JCPyV	Polyomavirus	NCCR	RELA	CAT assay, EMSA	Activation	8709216
JCPyV	Polyomavirus	NCCR	SP1	EMSA, CAT assay	Activation	8288559, 16630573
JCPyV	Polyomavirus	NCCR	SPIB	EMSA, transcription assay	Activation	20826618
JCPyV	Polyomavirus	NCCR	YBX1	CAT assay, EMSA	Activation	8709216
