## Supplementary material for "Global cis-regulatory landscape of double-stranded DNA viruses": Table S2

### Sheet: Sheet1
Virus Family	Type and/or Strain	Sequence length	Full Sequence Link	GeneBank or NCBI Referrence sequence Accession or ATCC Sequence Website:	Accession for ITR Sequence	Note
Polyomavirus	BK, Strain MM	4963	https://www.ncbi.nlm.nih.gov/nuccore/J02039.1?report=genbank	V01109.1	-	Whole sequence used for tile generation
Polyomavirus	JC, Strain MAD-4	5130	https://www.ncbi.nlm.nih.gov/nuccore/NC_001699.1	NC_001699.1	-	Whole sequence used for tile generation
Polyomavirus	Merkel Cell Polyoma, Strain MKL-1	5341	https://www.ncbi.nlm.nih.gov/nuccore/207705714	FJ173815.1	-	Whole sequence used for tile generation
Papilloma Virus	Type 11	7931	https://www.ncbi.nlm.nih.gov/nuccore/M14119	M14119.1	-	Whole sequence used for tile generation
Papilloma Virus	Type 16	7906	https://www.ncbi.nlm.nih.gov/nuccore/NC_001526.4	NC_001526.4	-	Whole sequence used for tile generation
Papilloma Virus	Type 18	7857	https://www.ncbi.nlm.nih.gov/nuccore/X05015	X05015	-	Whole sequence used for tile generation
Papilloma Virus	Type 52	7942	https://www.ncbi.nlm.nih.gov/nuccore/X74481	X74481.1	-	Whole sequence used for tile generation
Papilloma Virus	Type 6b	7902	https://www.ncbi.nlm.nih.gov/nuccore/X00203	X00203.1	-	Whole sequence used for tile generation
Papilloma Virus	Type 1	7815	https://www.ncbi.nlm.nih.gov/nuccore/NC_001356.1	NC_001356.1	-	Whole sequence used for tile generation
Papilloma Virus	Type 2	7859	https://www.ncbi.nlm.nih.gov/nuccore/MN605988.1	MN605988.1	-	Whole sequence used for tile generation
Papilloma Virus	Type 5	7746	https://www.ncbi.nlm.nih.gov/nuccore/JN211194.1	JN211194.1	-	Whole sequence used for tile generation
Herpesvirus	Herpes Simplex 1, KOS	151974	https://www.ncbi.nlm.nih.gov/nuccore/KT899744.1	KT899744.1	-	Whole sequence used for tile generation
Herpesvirus	Herpes Simplex 2, Strain G	155498	https://www.ncbi.nlm.nih.gov/nuccore/OM370995.1	OM370995.1	-	Whole sequence used for tile generation
Herpesvirus	Varicella Zoster Virus, Ellen Strain	124789	https://www.ncbi.nlm.nih.gov/nuccore/KU926311.1	KU926311.1	-	Whole sequence used for tile generation
Herpesvirus	Epstein Barr Virus	172281	https://www.ncbi.nlm.nih.gov/nuccore/V01555.2	V01555.2	-	Whole sequence used for tile generation
Herpesvirus	Human cytomegalovirus	235147	https://www.ncbi.nlm.nih.gov/nuccore/FJ616285.1	FJ616285.1	-	Whole sequence used for tile generation
Herpesvirus	6B	162121	https://www.ncbi.nlm.nih.gov/nuccore/MW536483.1	MW536483.1	-	Whole sequence used for tile generation
Herpesvirus	Kaposi Sarcoma (HHV-8)	137969	https://www.ncbi.nlm.nih.gov/nuccore/MZ712172.1	MZ712172.1	-	Whole sequence used for tile generation
Herpesvirus	Human Herpes 7	153080	https://www.ncbi.nlm.nih.gov/nuccore/AF037218.1	AF037218.1	-	Whole sequence used for tile generation
Human T-Lymphoma Virus	Type 1	9035	https://www.ncbi.nlm.nih.gov/nuccore/MH392265.1	MH392265.1	-	Whole sequence used for tile generation
Human T-Lymphoma Virus	Type 2	8952	https://www.ncbi.nlm.nih.gov/nuccore/M10060	M10060.1	-	Whole sequence used for tile generation
Human T-Lymphoma Virus	Type 3	8917	https://www.ncbi.nlm.nih.gov/nuccore/DQ093792.1	DQ093792.1	-	Whole sequence used for tile generation
HIV-1	CH058	9721	https://www.ncbi.nlm.nih.gov/nuccore/JN944907	JN944907.1	-	Whole sequence used for tile generation
HIV-1	REJO	9742	https://www.ncbi.nlm.nih.gov/nuccore/JN944911	JN944911.1	-	Whole sequence used for tile generation
HIV-2	ROD	9671	https://www.ncbi.nlm.nih.gov/nuccore/M15390.1	M15390.1	-	Whole sequence used for tile generation
HIV-2	GH-1	9480	https://www.ncbi.nlm.nih.gov/nuccore/325709	M30895.1	-	Whole sequence used for tile generation
Adenovirus	Type 5, Strain Adenoid 75	35689	https://genomes.atcc.org/genomes/9fdf2eb2010942a7?tab=overview-tab	-	AY601635.1	ATCC sequence lack of ITR region. ITR region is obtained from GeneBank/NCBI accession provided.
Adenovirus	Type 7, Strain Gomen	35033	https://genomes.atcc.org/genomes/8d944397cad44250	-	AY594255.1	ATCC sequence lack of ITR region. ITR region is obtained from GeneBank/NCBI accession provided.
Adenovirus	Type 14, Strain de Wit	34116	https://genomes.atcc.org/genomes/960e5344be31424b	-	AY803294.1	ATCC sequence lack of ITR region. ITR region is obtained from GeneBank/NCBI accession provided.
Adenovirus	Type 1, Strain Adenoid 71	35856	https://genomes.atcc.org/genomes/b3afe062ab8d4a17	-	AC_000017.1	ATCC sequence lack of ITR region. ITR region is obtained from GeneBank/NCBI accession provided.
Adenovirus	Type 11, Strain Slobitski	34391	https://www.ncbi.nlm.nih.gov/nuccore/AF532578.1	AF532578.1	-	Whole sequence used for tile generation
Adenovirus	Type 4, Strain RI-67	35990	https://www.ncbi.nlm.nih.gov/nuccore/KX384949.1	KX384949.1	-	Whole sequence used for tile generation
Adenovirus	Type 37, Strain GW (76-19026)	34895	https://genomes.atcc.org/genomes/8a5f3f549ca14fb2	-	AB448775.1	ATCC sequence lack of ITR region. ITR region is obtained from GeneBank/NCBI accession provided.
Adenovirus	Type 3, Strain GB	35345	https://www.ncbi.nlm.nih.gov/nuccore/AY599834.1	AY599834.1	-	Whole sequence used for tile generation
