## Supplementary material for "Global cis-regulatory landscape of double-stranded DNA viruses": Table S10

### Sheet: Sheet1
tile	Sequence
Papilloma-Virus:Type-1:107:+	CCAATAATTAATCCTGAAGAATCATTTACACCTTTGGTTATTATAGCTCTTAACAACTCAACAGGGGATTTTGAGTTACATCCTAGTCTTAGAAAGCGTCGTAAAAGAGCTTATGTATAATGTTTTTCAGATGGCTGTCTGGTTACCAGCGCAGAATAAGTTCTATCTTCCTCCCCAGCCCATCACTAGAATCCTGTCCA
Papilloma-Virus:Type-1:13:+	TATTGTTACGAGGAGGTGCCTCCTGATGACATAGAGGAGGAGTTAGTGTCGCCTCAGCAACCTTATGCTGTCGTTGCTTCCTGTGCCTATTGCGAGAAACTGGTTCGATTGACCGTCCTCGCGGATCACAGCGCCATTAGACAGCTGGAGGAACTCCTTCTGCGATCTTTGAACATCGTGTGCCCACTGTGCACCCTACA
Papilloma-Virus:Type-11:113:+	GTCTGGGCCTGACATAACTTTTCCTACTGCATCTATGGGAACACCCTTTAGTCCTGTAACTCCTGCTTTACCTACAGGCCCTGTTTTTATTACAGGTTCTGACTTCTATTTGCATCCTACATGGTACTTTGCACGCAGACGCCGTAAACGTATTCCCTTATTTTTTACAGATGTGGCGGCCTAGCGACAGCACAGTATAT
Papilloma-Virus:Type-11:25:+	CGACGGCTGTTTGAAACACGGGAATTAACGGACAGTGGATATGGCTATTCTGAAGTGGAAGCTGCAACGCAGGTAGAGAAACATGGCGACCCGGAAAATGGGGGAGATGGTCAGGAAAGGGACACAGGGAGGGACATAGAGGGTGAGGGGGTGGAACATAGAGAGGCGGAAGCAGTAGACGACAGCACCCGAGAGCATGC
Papilloma-Virus:Type-11:78:+	TGTGTACATAACATACGTGTATGGAGGTAGTGCCTGTACAAATTGCTGCAGCAACAACTACAACATTGATATTGCCTGTTGTTATTGCATTTGCAGTATGTATTCTTAGTATTGTACTTATAATATTAATATCTGATTTTGTAGTATATACATCTGTGCTGGTACTAACACTTCTTTTATATTTGCTTTTGTGGCTTTTA
Papilloma-Virus:Type-16:131:+	TCATTGTATATAAACTATATTTGCTACATCCTGTTTTTGTTTTATATATACTATATTTTGTAGCGCCAGCGGCCATTTTGTAGCTTCAACCGAATTCGGTTGCATGCTTTTTGGCACAAAATGTGTTTTTTTAAATAGTTCTATGTCAGCAACTATGGTTTAAACTTGTACGTTTCCTGCTTGCCATGCGTGCCAAATCC
Papilloma-Virus:Type-16:134:+	AACTATGGTTTAAACTTGTACGTTTCCTGCTTGCCATGCGTGCCAAATCCCTGTTTTCCTGACCTGCACTGCTTGCCAACCATTCCATTGTTTTTTACACTGCACTATGTGCAACTACTGAATCACTATGTACATTGTGTCATATAAAATAAATCACTATGCGCCAACGCCTTACATACCGCTGTTAGGCACATATTTTT
Papilloma-Virus:Type-16:136:+	TGCACTATGTGCAACTACTGAATCACTATGTACATTGTGTCATATAAAATAAATCACTATGCGCCAACGCCTTACATACCGCTGTTAGGCACATATTTTTGGCTTGTTTTAACTAACCTAATTGCATATTTGGCATAAGGTTTAAACTTCTAAGGCCAACTAAATGTCACCCTAGTTCATACATGAACTGTGTAAAGGTT
Papilloma-Virus:Type-16:139:+-Modified	CTAGTTCATACATGAACTGTGTAAAGGTTAGTCATACATTGTTCATTTGTAAAACTGCACATGGGTGTGTGCAAACCGTTTTGGGTTACACATTTACAAGCAACTTATATAATAATACTAAACTACAATAATTCATGTATAAAACTAAGGGCGTAACCGAAATCGGTTGAACCGAAACCGGTTAGTATAAAAGCAGACA
Papilloma-Virus:Type-16:94:+	TTAATTCCTATAGTTCCAGGGTCTCCACAATATACAATTATTGCTGATGCAGGTGACTTTTATTTACATCCTAGTTATTACATGTTACGAAAACGACGTAAACGTTTACCATATTTTTTTTCAGATGTCTCTTTGGCTGCCTAGTGAGGCCACTGTCTACTTGCCTCCTGTCCCAGTATCTAAGGTTGTAAGCACGGATG
Papilloma-Virus:Type-18:111:+	ACGGCCCCTGCCTCTACACAGTATATTGGTATACATGGTACACATTATTATTTGTGGCCATTATATTATTTTATTCCTAAGAAACGTAAACGTGTTCCCTATTTTTTTGCAGATGGCTTTGTGGCGGCCTAGTGACAATACCGTATATCTTCCACCTCCTTCTGTGGCAAGAGTTGTAAATACCGATGATTATGTGACTC
Papilloma-Virus:Type-2:114:+	CTCCTGGCATGGGACCTCTGATTCCTGTGGCTCCATCCTTACCATCGTCTGTGTACATATTTGGGGGAGATTATTATTTGATGCCAAGTTATGTCTTGTGGCCTAAACGACGTAAACGTGTCCACTATTTCTTTGCAGATGGCTTTGTGGCGGCCTAATGAAAGCAAGGTATACCTACCTCCAACACCTGTTTCAAAGGT
Papilloma-Virus:Type-2:44:+	TTGTGTCGTTCCTAGCTGCCTTTAAATTGTTCCTAAAAGGCGTGCCAAAGAAAAATTGTATAGTGTTCTATGGACCTGCAGACACAGGCAAATCATATTTTTGCATGAGCTTGTTGCAGTTCCTAGGCGGCGCTGTTATCTCATATGCTAATTCTAGCAGCCATTTTTGGCTTCAGCCTTTATCAGATAGTAAGATAGGG
Papilloma-Virus:Type-2:68:+	TCCCCAGTCCCAGCCCCAGTCGCAGCCTCAGCAGAACCAACAGGAGCAGGAAGAGCAGCTCCGCCCACCCAAGCGTTGTGCTCCGCCCAGGCGCCAACGAGTCCGCCGGCCAAGCGCCAGCGGGTCATCGTCGGACAGCAGCATCCCCGGCCCGACTCTACGCGAACGGTCGGAGAGGGGGAAGTGGAGTGTTACAACAA
Papilloma-Virus:Type-5:16:+	GAAGAGGAATTACCAAACGAGCAGGAAACGGAGGAGGAGCCTGACATCGAAAGGATCTCTTACAAAGTTATAGCTCCGTGCGGTTGCAGGCACTGTGAGGTCAAGCTTCGCATTTTTGTCCACGCCACAGAATTTGGTATTAGAGCTTTCCAACAGCTATTGACCGGAGATCTGCAGCTCCTGTGTCCTGACTGTCGCGG
Papilloma-Virus:Type-5:230:-	GTGTGTTAGCCGCCCCTTTGACAATGATTACTGGGGGGTCGCGAGCTTCTTCCAGTAATCTTCCAAGTCGTCCTGTATGCTTTGAACTAACTGATCGAAGTGACCCTCCCACTTCACCAGGAGAGACGCCACGGAGCTTAGCAGACCCCCCTCGTGACCGTTTGTGGGCGGGGGAGGAGGAGGAGGATGACCTTCCTCGT
Papilloma-Virus:Type-52:1:+-Modified	ATATGTCTTGTAAAACATGATTAAATACTGTTACTCACCAGGTGTGCACTACACGACCGGTTACGGTTACCGTACCCACAACCACTTTTTTTTATAATTATAAATTATAATCTTATACTAGTAAAAAATAGGGTGTAACCGAAAACGGTCAGACCGAAACCGGTGTATATATATAGAACACAGTGTAGCTAACGCACGGC
Papilloma-Virus:Type-52:111:+	TTACCCACACATACTCCTTTTGTTCCTATAGCCCCTACAGCTCCATCTACATCTATTATTGTTGATGGTACAGATTTTATTTTACATCCTAGTTATTTTTTACTACGTCGCAGGCGTAAACGTTTTCCATATTTTTTTACAGATGTCCGTGTGGCGGCCTAGTGAGGCCACTGTGTACCTGCCTCCTGTACCTGTCTCTA
Papilloma-Virus:Type-52:149:+	ACATGAGTAACAATACAGTTGCTCCTAATCTATTGCATCTCCTGCCCTACCCTGTGTCCCCTGCCCTACCCTGTGTCCTACTTTGTTACACTACTAATTAGCCTTATACTCTCCATTTTGTACCATTTTGTACTATCCACCATTTTAAATCCTAACCGAATTCGGTTGGTCTTGGCACAACTTTGGTTGTCCTTGGCACA
Papilloma-Virus:Type-52:152:+	CCTAACCGAATTCGGTTGGTCTTGGCACAACTTTGGTTGTCCTTGGCACAGTAACAACTATTTTTATATAAGTTTCAGCAAACTGCTTAATCCTTTGGTTTCCTGCAGTCCACTGGTCTACACTTGTTGTCCCGCCTAAACTGACTTCTTGCTGACTCACAGGTCCTGCAGTGCAGCTAAACAATACATTGCCTAACATT
Papilloma-Virus:Type-52:155:+	GCTGACTCACAGGTCCTGCAGTGCAGCTAAACAATACATTGCCTAACATTGCATGTTTTAAACTGCTTTTAGGCACATATTTTATTTAAACTTTCAATGCACTAATTACAGTGTTGGCTTACACAAGTACATCCTACGCCAAATATGTCTTGTAAAACATGATTAAATACTGTTACTCACCAGGTGTGCACTACACGACC
Papilloma-Virus:Type-52:19:+	GATGTACAGGCTGGTTTGAAGTAGAGGCAATAATAGAAAAACAAACAGGAGATAACATTTCAGAGGACGAGGATGAAAATGCATATGATAGTGGAACAGATCTAATAGATTTTATAGATGATTCAAATATAAATAATGAACAGGCAGAACATGAGGCAGCCCGGGCATTGTTTAATGCACAGGAAGGGGAGGATGATTTA
Papilloma-Virus:Type-6b:113:+	TAATGACCTGTTTTTACAATCTGGCCCTGATATAACTTTTCCTACTGCACCTATGGGAACACCCTTTAGTCCTGTAACTCCTGCTTTACCTACAGGCCCTGTTTTCATTACAGGTTCTGGATTTTATTTGCATCCTGCATGGTATTTTGCACGTAAACGCCGTAAACGTATTCCCTTATTTTTTTCAGATGTGGCGGCCT
Papilloma-Virus:Type-6b:26:+	TGAAGTGGAAGCTGGAACGGGAACGCAGGTAGAGAAACATGGCGTACCGGAAAATGGGGGAGATGGTCAGGAAAAGGACACAGGAAGGGACATAGAGGGGGAGGAACATACAGAGGCGGAAGCGCCCACAAACAGTGTACGGGAGCATGCAGGCACAGCAGGAATATTGGAATTGTTAAAATGTAAAGATTTACGGGCAG
Polyomavirus:BK-Strain-MM:62:+	GCAAAAATTGCAAAAGAATAGGGATTTCCCCAAATAGTTTTGCTAGGCCTCAGAAAAAGCCTCCACACCCTTACTACTTGAGAGAAAGGGTGGAGGCAGAGGCGGCCTCGGCCTCTTATATATTATAAAAAAAAAGGCCACAGGGAGGAGCTGCTTACCCATGGAATGCAGCCAAACCATGACCTCAGGAAGGAAAGTG
Polyomavirus:BK-Strain-MM:64:+	AGGCGGCCTCGGCCTCTTATATATTATAAAAAAAAAGGCCACAGGGAGGAGCTGCTTACCCATGGAATGCAGCCAAACCATGACCTCAGGAAGGAAAGTGCATGACTGGGCAGCCAGCCAGTGGCAGTTAATAGTGAAACCCCGCCCCTAAAATCTCTCTTACCCATGGAATGCAGCCAAACCATGACCTCAGGAAGGAA
Polyomavirus:BK-Strain-MM:67:+	TTACCCATGGAATGCAGCCAAACCATGACCTCAGGAAGGAAAGTGCATGACTGGGCAGCCAGCCAGTGGCAGTTAATAGTGAAACCATGCCAAACCATGACCTCAGGAAGGAAAGTGCATGACTGGGCAGCCAGCCAGTGGCAGTTAATTTGCGAGCCTAGGAATCTTGGCCTTGTCCCCAGTTAAACTGG
Polyomavirus:BK-Strain-MM:72:+	TGGTAAAACCTGGACTGGAACAAAAAAAAGAGCTCAGAGGATTTTTATTTTTATTTTAGAGCTTTTGCTGGAATTTTGTAGAGGTGAAGACAGTGTAGACGGGAAAAACAAAAGTACCACTGCTTTACCTGCTGTAAAAGACTCTGTAAAAGACTCCTAGGTAAGTAATCCCTTTTTTTTTGTATTTCCAGGTTCATGGG
Polyomavirus:BK-Strain-MM:81:+	CAAACTGTTAGTGGTATTAGTTCCTTGGCTCAAGTAGGGTATAGGTTCTTTAGTGATTGGGATCACAAAGTTTCCACTGTAGGCCTCTATCAGCAATCAGGCATGGCTTTGGAATTGTTTAACCCAGATGAGTACTATGATATTCTGTTTCCTGGTGTAAATACTTTTGTTAATAATATTCAATACCTTGATCCTAGGCA
Polyomavirus:JC-Strain-MAD-4:1:+	TCCTGTATATATAAAAAAAAGGGAAGGGATGGCTGCCAGCCAAGCATGAGCTCATACCTAGGGAGCCAACCAGCTAACAGCCAGTAAACAAAGCACAAGGCTGTATATATAAAAAAAAGGGAAGGGATGGCTGCCAGCCAAGCATGAGCTCATACCTAGGGAGCCAACCAGCTAACAGCCAGTAAACAAAG
Polyomavirus:JC-Strain-MAD-4:100:+-Modified	CCATTTTAGCTTTTTGCAGCAAAAAATTACTGCAAAAAAGGGAAAAACAAGGGAATTTCCCTGGCCTCCTAAAAAGCCTCCACGCCCTTACTACTTCTGAGTAAGCTTGGAGGCGGAGGCGGCCTCGGCCTCCTGTATATATAAAAAAAAGGGAAGGGATGGCTGCCAGCCAAGCATGAGCTCATACCTAG
Polyomavirus:JC-Strain-MAD-4:187:-	CTTTAAGGTAAACCACTATTTTTCTTTTGCAGGGCATTTTGTTTTTTACAATAAACTTAATTGTTTTTTTTTAGGTGCCAACCTATGGAACAGATGAATGGGAATCCTGGTGGAATACATTTAATGAGAAGTGGGATGAAGACCTGTTTTGCCATGAAGAAATGTTTGCCAGTGATGATGAAAACACAGGATCCCAACAC
Polyomavirus:JC-Strain-MAD-4:21:+	CCACAATCTCCCAGGCTTTTTGGAATCTTGTTAGAGATGATTTGCCAGCCTTAACCTCTCAGGAAATTCAGAGAAGAACCCAAAAACTATTTGTTGAAAGTTTAGCAAGGTTTTTGGAAGAAACTACTTGGGCAATAGTTAATTCACCAGCTAACTTATATAATTATATTTCAGACTATTATTCTAGATTGTCTCCAGTT
Polyomavirus:JC-Strain-MAD-4:3:+	GCTGTATATATAAAAAAAAGGGAAGGGATGGCTGCCAGCCAAGCATGAGCTCATACCTAGGGAGCCAACCAGCTAACAGCCAGTAAACAAAGCACAAGGGGAAGTGGAAAGCAGCCAAGGGAACATGTTTTGCGAGCCAGAGCTGTTTTGGCTTGTCACCAGCTGGCCATGGTTCTTCGCCAGCTGTCACGT
Polyomavirus:JC-Strain-MAD-4:8:+	TCAAAGGATTTTAATTTTTTTGTTAGAATTTTTGCTGGACTTTTGCACAGGTGAAGACAGTGTAGACGGGAAAAAAAGACAGAGACACAGTGGTTTGACTGAGCAGACATACAGTGCTTTGCCTGAACCAAAAGCTACATAGGTAAGTAATGTTTTTTTTTGTGTTTTCAGGTTCATGGGTGCCGCACTTGCACTTTTGG
Polyomavirus:Merkel-Cell-Polyoma-Strain-MKL-1:1:+	GGGGCTCCTAGCCTCCGAGGCCTCTGGAAAAAAAAGAGAGAGGCCTCTGAGGCTTAAGAGGCTTAATTAGCAAAAAAGGCAGTATCTAAGGGCAGATCCCAAGGGCGGGAAACTGCAGTATAAAAACCACTCCTTAGTGAGGTGGCTCATTTGCTCCTCTGCTCTTTCTGCAAACTCCTTCTGCATATAGACAAGATGGA
Polyomavirus:Merkel-Cell-Polyoma-Strain-MKL-1:102:+	GTGATGATGCCCCCCATCCTGAAAAATAAATAAGGATACTTACTCTTTTAATGTCCTCCTCCCTTTGTAAGAGAAAAAAAAGCCTCCGGGCCTCCCTTGTTGAAAAAAAGTTAAGAGTCTTCCGTCTCCCTCCCAAACAGAAAGAAAAAAAGTTTTGTTTATCAGTCAAACTCCGCCTCTCCAGGAAATGAGTCA
Polyomavirus:Merkel-Cell-Polyoma-Strain-MKL-1:103:+-Modified	AAAAAAGTTTTGTTTATCAGTCAAACTCCGCCTCTCCAGGAAATGAGTCAATGCCAGAAACCCTGCAGCAATAAAAGTTCAATCATGTAACCACAACTTGGCTGCCTAGGTGACTTTTTTTTTTCAAGTTGGCAGAGGCTTGGGGCTCCTAGCCTCCGAGGCCTCTGGAAAAAAAAGAGAGAGGCCTCTGAGGCTTAAGA
Polyomavirus:Merkel-Cell-Polyoma-Strain-MKL-1:65:+	GTTACTGCTGCTGGGGCAACAGAGGGCTTTGGGTAAACAGTTTTCTCCTGCCCAAATTTATCTAAAAATCTGACAATATCAGGATCACCAGGTAATTGTTCTGACCCCTCATATATTCTAACCTCTTCTACCTGATTATCTTTTCCTTCCATAGGTTGGCCTGACACTTTTGGCATTAAGTTGCTGAAGAGTGAGTTTAT
