## Supplementary material for "Global cis-regulatory landscape of double-stranded DNA viruses": Table S13

### Sheet: Sheet1
Name	Sequences	Purpose
Tet-ON-GFP-F	AATTCGGATCCACCGGTGATATCTGTTTATTACAGGGACAGCAGAGA	Amplify Tet–CMV–GFP fragment
Tet-ON-GFP-R	CTTCTGATAGGCAGCCTGCACCTGAGGCGAATTCTTACTTGTACAGCTCG	Amplify Tet–CMV–GFP fragment
Psi-WT-Insert	CCGCCAGATCTTCCGGATGGCTCGAGTTTTTCAGCAAGATCTTCGAACATCATCAATAATATACCTTATTTTGGATTGAAGCCAATATGATAATGAGGGGGTGGAGTTTGTGACGTGGCGCGGGGCGTGGGAACGGGGCGGGTGACGTAGTAGTGTGGCGGAAGTGTGATGTTGCAAGTGTGGCGGAACACATGTAAGCGACGGATGTGGCAAAAGTGACGTTTTTGGTGTGCGCCGGTGTACACAGGAAGTGACAATTTTCGCGCGGTTTTAGGCGGATGTTGTAGTAAATTTGGGCGTAACCGAGTAAGATTTGGCCATTTTCGCGGGAAAACTGAATAAGAGGAAGTGAAATCTGAATAATTTTGTGTTACTCATAGCGCGTAATATTTGTCTAGG…	BioTwist synthesis – WT Psi
Psi-Mut-Insert	CCGCCAGATCTTCCGGATGGCTCGAGTTTTTCAGCAAGATCTTCGAACATCATCAATAATATACCTTATTTTGGATTGAAGCCAATATGATAATGAGGGGGTGGAGTTTGTGACGTGGCGCGGGGCGTGGGAACGGGGCGGGTGACGTAGTAGTGTGGCTGAAGTGTGATGTTGCAAGTGTGGCGGAACACATGTAAGCGACGGATGTGGCAAAAGTGACATTTTTGGTGTATGCCGGTGTACACAGGTAGTGACAATTTTCGCGCGGTTTTAGGTGGATGTTGTAGTAAATTTGAGCATAACCGAGTAAGATTTGGCCATTTTCGCGGGAAAACTGAATAAGACTTAGTGAAATCTGAATAATTTTGTGGTACTCATAGCGCGTAATATTTGTCTAGG…	BioTwist synthesis – Mut Psi
Ad5-F	CGCCAGATCTTCCGGATGGC	Amplify Biotwist synthesized sequence
Ad5-R	AGATATCACCGGTGGATCCGAA	Amplify Biotwist synthesized sequence
